# The NOD/RIPK2 signaling pathway contributes to osteoarthritis susceptibility

**DOI:** 10.1101/2022.02.07.479420

**Authors:** Michael J. Jurynec, Catherine M. Gavile, Matthew Honeggar, Ying Ma, Shivakumar R. Veerabhadraiah, Kendra A. Novak, Kazuyuki Hoshijima, Nikolas H. Kazmers, David J. Grunwald

## Abstract

Osteoarthritis (OA) is a debilitating disease characterized by loss of homeostasis of the joint with consequent remodeling of tissue architecture^1^. The molecular pathways that limit disease onset or progression are unknown^2-5^, and consequently no disease-modifying drugs are available^1,6-9^. We sought genes that contribute to dominant forms of hereditary OA with the aim of identifying pathways whose activity level contributes to OA susceptibility. We found seven independent alleles affecting the NOD/RIPK2 pathway. To determine if altered signaling is sufficient to confer heightened OA susceptibility, mice carrying the OA-associated hyperactive *Ripk2*^*104Asp*^ allele were generated. Knees of heterozygous *Ripk2*^*104Asp*^ mice exhibit no overt signs of joint remodeling. Nevertheless, the mice respond to injury with markedly advanced post-traumatic OA. Uninjured heterozygous *Ripk2*^*104Asp*^ mice appear primed to develop OA: their knees exhibit elevated NOD/RIPK2 pathway activity, localized inflammation, and altered expression of extracellular matrix genes linked to OA. In contrast to the joint, the mice display no evidence of systemic elevated inflammation. Elevated NOD/RIPK2 signaling confers vulnerability to OA.
