## Supplementary Table 1 for "The NOD/RIPK2 signaling pathway contributes to osteoarthritis susceptibility"

### Sheet: Table 1
Supplemental Table 1. Family and Phenotype Details
Family	OA Phenotypes and Individuals Analyzed
FIJ744*	Finger Interphalangeal Joint OA - 3 affected, 1 unaffected. Proband (F), husband (unaffected), sister, and son. All affected individuals were diagnosed with bilateral DIP OA.
UUHR2	1st MTP Joint OA - 1 affected (F), 2 unaffected (M and F). Both proband and father were diagnosed with bilateral 1st MTP joint OA.
FIJ7	Finger Interphalangeal Joint OA -2 affected (F), 1 unaffected (F). Proband and 2 daughters (1 affected and 1 unaffected). All affected individuals were diagnosed with bilateral IP joint OA.
FIJ9	Finger Interphalangeal Joint OA - 3 affected, 1 unaffected. Proband (F), mother, and borther affected. Father unaffected.
MTP25	1st MTP Joint OA - 3 affected, 2 unaffected. Proband (F), daughter, and sister affected. 2 unaffected sisters. Proband also diagnosed with triscaphe and thumb DIP OA. Had total knee and hip arthroplasty. Daughter also diagnosed with spine OA.
SA7355*	Glenohumeral OA - 3 affected. Proband (F), sister, and daughter. Sister has also had surgey for thumb CMC OA and has had bilateral total knee and hip arthroplasty.
* - Pedigrees in Supplemental Figure 1
